# Genome-Wide Association Study Meta-Analysis for Parkinson’s Disease Motor Subtypes

**DOI:** 10.1101/2020.06.26.174276

**Authors:** Isabel Alfradique-Dunham, Rami Al-Ouran, Rainer von Coelln, Cornelis Blauwendraat, Emily Hill, Lan Luo, Amanda Stillwell, Emily Young, Manuela Tan, Calwing Liao, Dena G. Hernandez, Lasse Pihlstrom, Donald Grosset, Lisa M. Shulman, Zhandong Liu, Guy A. Rouleau, International Parkinson’s Disease Genomics Consortium (IPDGC), Mike A. Nalls, Andrew B. Singleton, Huw Morris, Joseph Jankovic, Joshua M. Shulman

**Affiliations:** Department of Neurology, Baylor College of Medicine, Houston, TX 77030, USA; Department of Neurology, Washington University, St Louis, MO, 63130; Department of Pediatrics, Baylor College of Medicine, Houston, TX, 77030, USA; Jan and Dan Duncan Neurological Research Institute, Texas Children’s Hospital, Houston, TX, USA; Department of Neurology, University of Maryland School of Medicine, Baltimore, MD, 21201, USA; Molecular Genetics Section, Laboratory of Neurogenetics, National Institute on Aging, National Institutes of Health, Bethesda, MD, 20892, USA; Department of Neurology, Beth Israel Deaconess Medical Center, Harvard Medical School, Boston, MA, 02215, USA; Department of Clinical and Movement Neurosciences, UCL Queen Square Institute of Neurology, University College London, London, UK; UCL Movement Disorders Centre, UCL Queen Square Institute of Neurology, University College London, London, UK; Montreal Neurological Institute, Montréal, Quebec, Canada; Department of Human Genetics, McGill University, Montréal, Quebec, Canada; Department of Neurology, Oslo University Hospital, Oslo, Norway; Department of Neurology, Institute of Neurological Sciences, Queen Elizabeth University Hospital, Glasgow, UK; Department of Neurology and Neurosurgery, McGill University, Montréal, Quebec, Canada; Data Tecnica International, Glen Echo, MD 20812, USA; Parkinson’s Disease Center and Movement Disorders Clinic, Baylor College of Medicine, Houston, TX 77030, USA; Department of Molecular and Human Genetics, Baylor College of Medicine, Houston, TX, 77030, USA; Department of Neuroscience, Baylor College of Medicine, Houston, TX, 77030, USA

**Keywords:** GWAS, Parkinson’s disease, essential tremor, tremor dominant, postural instability/gait difficulty

## Abstract

**OBJECTIVE:** To discover genetic determinants of Parkinson disease (PD) motor subtypes, including Tremor Dominant (TD) and Postural Instability/Gait Difficulty (PIGD) forms.

**METHODS:** In 3,212 PD cases of European ancestry, we performed a genome-wide association study (GWAS) examining two complementary outcome traits derived from the Unified Parkinson’s Disease Rating Scale (UPDRS), including dichotomous motor subtype (TD vs. PIGD) or a continuous tremor / PIGD score ratio. Logistic or linear regression models were adjusted for sex, age of onset, disease duration, and 5 ancestry principal components, followed by meta-analysis.

**RESULTS:** Among 71 established PD risk variants, we detected multiple suggestive associations with PD motor subtype, including *GPNMB* (*rs199347*, p_subtype_ = 0.01, p_ratio_ = 0.03), *SH3GL2* (*rs10756907*, p_subtype_ = 0.02, p_ratio_ = 0.01), *HIP1R* (*rs10847864*, p_subtype_ = 0.02), *RIT2* (*rs12456492*, p_subtype_ = 0.02), and *FBRSL1* (*rs11610045*, p_subtype_ = 0.02). A PD genetic risk score integrating all 71 PD risk variants was also associated with subtype ratio (p = 0.026, ß = −0.04, 95% CI = −0.07, 0). Based on top results of our GWAS, we identify a novel suggestive association at the *STK32B* locus (rs2301857, p_ratio_ = 6.6×10^−7^), which harbors an independent risk allele for essential tremor.

**CONCLUSIONS:** Multiple PD risk alleles may also modify clinical manifestations to influence PD motor subtype. The discovery of a novel variant at *STK32B* suggests a possible overlap between genetic risk for essential tremor and tremor-dominant PD.
