## Supplementary material for "Genome-Wide Association Study Meta-Analysis for Parkinson’s Disease Motor Subtypes": Table e-2

### Sheet: Table e2
					Subtype (TD vs. PIGD)							Subtype Ratio
chr:position	SNP	Gene	Allele	Freq	Effect	SE	P	HetQ	HetP	Direction		Effect	SE	P	HetQ	HetP	Direction
10:104015279	rs10748818	GBF1	A/G	0.8409	0.0376	0.0816	0.645	0	0.9166	+-+++---		-0.0235	0.0307	0.445	0	0.4586	-++--++-
10:121415685	rs72840788	BAG3	A/G	0.2245	0.0563	0.0702	0.4226	0	0.937	++-+++--		-0.0141	0.0267	0.5979	0	0.9325	----+--+
10:15557406	rs896435	ITGA8	T/C	0.6963	-0.018	0.0636	0.7773	0	0.7828	+++---+-		0.005	0.0244	0.8381	2.8	0.4084	-+-+---+
11:10558777	rs7938782	RNF141	A/G	0.8883	0.0263	0.0954	0.7829	0	0.7962	+-++-++-		-0.0304	0.0365	0.4048	0	0.7305	--+----+
11:133787001	rs3802920	IGSF9B	T/G	0.2105	0.1007	0.0726	0.1657	0.5	0.4252	-+++++-+		-0.0159	0.0277	0.5668	0	0.6297	+-----+-
1:154898185	rs114138760	PMVK	C/G	0.0119	-0.1018	0.2871	0.7228	0	0.4974	-??-+-?-		-0.0967	0.107	0.3663	75.2	0.0001999	+--+---+
1:155135036	rs35749011	KRTCAP2	A/G	0.0253	0.2995	0.1956	0.1258	0	0.8732	++-+-+-+		-0.0749	0.0713	0.2937	0	0.5621	-++--+--
1:161469054	rs6658353	FCGR2A	C/G	0.5271	-0.0215	0.06	0.7205	0	0.7199	--+-+++-		0.0211	0.0228	0.3549	12.6	0.3314	+--+-+-+
1:171719769	rs11578699	VAMP4	T/C	0.1923	-0.0851	0.0758	0.2618	54	0.03347	---+-+--		0.0299	0.0284	0.2921	75.1	0.0002145	+++-+--+
11:83487277	rs12283611	DLG2	A/C	0.3902	-0.0827	0.0616	0.1794	45.1	0.07852	+++---+-		0.0106	0.0232	0.6487	0	0.7199	---+++-+
1:205723572	rs823118	NUCKS1	T/C	0.5763	0.0567	0.0605	0.3486	53.4	0.03567	-+++-+-+		-0.0235	0.0229	0.3037	38	0.1268	+--+--+-
1:205737739	rs11557080	RAB29	A/G	0.1334	0.0673	0.0879	0.4434	31.9	0.1736	+-+--+-+		-0.0151	0.0334	0.6524	55.3	0.02854	++-++-+-
12:123326598	rs10847864	HIP1R	T/G	0.38	-0.1454	0.0615	0.01803	0	0.84	++-----+		0.017	0.0232	0.4656	0	0.8773	----++++
12:133063768	rs11610045	FBRSL1	A/G	0.5092	0.1346	0.0592	0.02297	53.1	0.03709	++-+++--		-0.0304	0.0224	0.1749	66.7	0.003767	--+---+-
1:226916078	rs4653767	ITPKB	T/C	0.7335	-0.0077	0.0667	0.9079	34.2	0.155	---++++-		-0.032	0.0253	0.2059	35.2	0.1474	+-+----+
1:232664611	rs10797576	SIPA1L2	T/C	0.1326	-0.049	0.0891	0.5826	46.7	0.06919	+++-----		0.0036	0.0332	0.9132	10.2	0.351	--+-+++-
12:40614434	rs76904798	LRRK2	T/C	0.1529	0.0817	0.082	0.3191	0	0.4286	--+-++-+		-0.0242	0.0312	0.4375	0	0.6755	++-+--++
12:46419086	rs7134559	SCAF11	T/C	0.3924	0.0203	0.061	0.7389	55.7	0.02682	+--++--+		-0.0076	0.023	0.7405	45.6	0.07545	-+++----
13:49927732	rs9568188	CAB39L	T/C	0.7469	0.1148	0.0694	0.09801	19.7	0.2734	++---+-+		-0.0097	0.026	0.7075	21.7	0.2573	-++++-++
13:97865021	rs4771268	MBNL2	T/C	0.2306	-0.0216	0.0709	0.76	12.5	0.3328	-+-++---		0.0011	0.0267	0.9661	0	0.5133	----++++
14:37989270	rs12147950	MIPOL1	T/C	0.4274	-0.0712	0.0609	0.2426	0	0.5507	-----+--		0.0051	0.023	0.8251	0	0.8088	+++---++
14:55348869	rs11158026	GCH1	T/C	0.3137	0.0894	0.0649	0.168	20.5	0.2667	++-++++-		-0.0076	0.0247	0.7566	0	0.8515	--+--+-+
14:88464264	rs979812	GALC	T/G	0.433	-0.0075	0.0599	0.9009	59	0.01685	-+-+-++-		-0.0153	0.0227	0.5007	42.7	0.09392	-++-++-+
15:61997385	rs2251086	VPS13C	T/C	0.1289	0.034	0.0882	0.7001	0	0.4494	+----+-+		-0.0279	0.0337	0.4079	0	0.7046	-+--+---
16:28944396	rs2904880	CD19	C/G	0.3241	-0.0104	0.0643	0.8718	8.2	0.3666	-+++++-+		0.0005	0.0242	0.9843	24.1	0.2369	++----+-
16:30977799	rs11150601	SETD1A	A/G	0.6573	0.1035	0.062	0.09495	0	0.4817	++-+++++		-0.0306	0.0235	0.1926	4	0.3995	-++---+-
16:52636242	rs3104783	CASC16	A/C	0.4258	0.0207	0.0597	0.7281	0	0.7887	+++--+-+		-0.0192	0.0228	0.3995	0	0.8754	-++---+-
17:40741013	rs12951632	RETREG3	T/C	0.7249	-0.1129	0.0675	0.09473	26.7	0.2154	----+-++		0.0433	0.0255	0.08962	0	0.5903	--++-+++
17:42434630	rs850738	FAM171A2	A/G	0.5866	0.0183	0.0622	0.7686	0	0.4441	+++-+--+		-0.0034	0.0235	0.8837	0.2	0.4271	-+-+-++-
17:43744203	rs62053943	CRHR1	T/C	0.1289	0.0066	0.0905	0.9418	37.4	0.131	+--++-++		0.0264	0.0338	0.4353	65.4	0.005099	--++-+--
17:7355621	rs12600861	CHRNB1	A/C	0.6374	0.0144	0.0614	0.8151	0	0.761	++--++-+		0.0135	0.0234	0.5649	0	0.5871	-+-++-+-
17:76425480	rs666463	DNAH17	A/T	0.8298	-0.0339	0.0794	0.6689	29.9	0.1895	+-+-+--+		-0.0032	0.03	0.9147	0	0.6841	-+++-++-
18:31304318	rs1941685	ASXL3	T/G	0.5008	0.0148	0.0592	0.8028	42.6	0.0942	-+-+--++		-0.012	0.0227	0.599	32	0.1728	+-+--+--
18:40673380	rs12456492	RIT2	A/G	0.6708	0.1495	0.0635	0.01862	0	0.6354	++-+++--		-0.0084	0.0238	0.7254	0	0.9079	--+++--+
20:6006041	rs77351827	CRLS1	T/C	0.131	0.0187	0.0894	0.8341	0	0.8236	+--+----		-0.005	0.0337	0.8826	38.7	0.121	--+-++-+
2:102396963	rs11683001	MAP4K4	A/T	0.3463	-0.0401	0.0633	0.5259	36.5	0.1373	--++--+-		0.0067	0.024	0.7787	0	0.7839	++---+-+
2:135464616	rs57891859	TMEM163	A/G	0.7534	-0.075	0.0698	0.2828	0	0.6123	--+---+-		0.0363	0.0264	0.1684	0	0.7502	++--+++-
2:169110394	rs1474055	STK39	T/C	0.135	0.0611	0.0844	0.469	0	0.9613	+--+++-+		-0.0195	0.0322	0.5447	0	0.7546	-+----++
3:122196892	rs55961674	KPNA1	T/C	0.1649	0.0534	0.0816	0.5126	26.4	0.2183	+-++-+--		-0.0185	0.0309	0.5483	52.8	0.03836	-+--+-+-
3:151108965	rs11707416	MED12L	A/T	0.3549	-0.0984	0.0626	0.1159	16.6	0.2995	--+++--+		0.0287	0.0237	0.226	0	0.4395	++--+++-
3:161077630	rs1450522	SPTSSB	A/G	0.6727	0.1218	0.0624	0.05113	0	0.4643	-+--++++		-0.0132	0.0237	0.5773	11.7	0.3389	-+-++---
3:182760073	rs10513789	MCCC1	T/G	0.8229	-0.0912	0.0796	0.2523	47.9	0.06211	+++---++		0.0262	0.0299	0.3798	36.9	0.1346	--++-+--
3:18361759	rs73038319	SATB1	A/C	0.9583	0.0146	0.1549	0.9247	0	0.558	--?+++-+		0.0654	0.0583	0.262	28.4	0.2016	+++++-+-
3:28705690	rs6808178	LINC00693	T/C	0.391	0.0448	0.0623	0.4718	15.7	0.3065	+++--+-+		-0.0049	0.0234	0.836	0	0.4906	---+--++
3:48748989	rs12497850	IP6K2	T/G	0.6433	0.0619	0.0624	0.3215	19.8	0.2729	-+-+++--		-0.0104	0.0235	0.6582	9.8	0.3543	+-+---+-
4:114369065	rs13117519	CAMK2D	T/C	0.1802	-0.019	0.0795	0.8112	15.9	0.3053	--+--+-+		0.0083	0.0299	0.7814	0	0.8648	++-++-+-
4:15737348	rs4698412	BST1	A/G	0.558	0.002	0.0588	0.9732	37	0.1341	--++--++		-0.0037	0.0224	0.8689	39.2	0.1179	+---++--
4:170583157	rs62333164	CLCN3	A/G	0.3191	0.1026	0.0624	0.09996	0	0.7752	+++-++-+		-0.044	0.0239	0.06535	0	0.4499	--+---+-
4:17968811	rs34025766	LCORL	A/T	0.1491	0.0154	0.084	0.8548	0	0.5041	--++-+-+		-0.0078	0.0316	0.8046	0	0.768	--+++---
4:77110365	rs6825004	SCARB2	C/G	0.7021	0	0.0645	0.9995	32.5	0.1682	-+---++-		0.0001	0.0244	0.996	38	0.1262	+-+++---
4:77147969	rs4101061	FAM47E	A/G	0.7111	-0.0455	0.0649	0.4832	37.7	0.1287	+--+--++		0.0325	0.0248	0.1895	0	0.4935	-+++++--
4:77198054	rs6854006	FAM47E-STBD1	T/C	0.3601	0.0008	0.0606	0.9893	47.4	0.06518	---++++-		0.0153	0.0229	0.5038	44.2	0.08374	+++-+--+
4:90626111	rs356182	SNCA	A/G	0.5979	-0.0223	0.0598	0.7091	0	0.83	++--+---		0.0304	0.0228	0.1828	0	0.7174	-+++-+-+
4:90636630	rs5019538	SNCA	A/G	0.6663	-0.0143	0.062	0.8177	21.2	0.2609	-++-++-+		0.0277	0.0234	0.2368	0	0.5209	++++-+++
4:925376	rs873786	GAK	T/C	0.0993	0.0115	0.103	0.911	49	0.06753	-+?+---+		0.0352	0.0384	0.3587	0	0.6243	++++-++-
4:951947	rs34311866	TMEM175	T/C	0.7895	-0.1156	0.0724	0.1102	12.5	0.333	-++---+-		0.0462	0.0275	0.09279	32.8	0.1665	+--+++++
5:102365794	rs26431	PAM	C/G	0.707	-0.1273	0.0652	0.05088	19.3	0.2769	+---+---		0.045	0.0245	0.06623	4.2	0.3976	-+++-+++
5:134199105	rs11950533	C5orf24	A/C	0.0978	-0.0985	0.1016	0.3324	0	0.6167	++------		0.0433	0.0388	0.2642	38.9	0.1197	+-++--++
5:60137959	rs1867598	ELOVL7	A/G	0.9056	0.0921	0.1057	0.3831	39.2	0.1175	+-+-++++		-0.0047	0.0388	0.9035	5.5	0.3879	-+-+-+--
6:112243291	rs997368	FYN	A/G	0.8256	0.0559	0.0775	0.471	0	0.4936	+--+-++-		-0.0197	0.0293	0.5027	23.2	0.2449	--+-+--+
6:27738801	rs4140646	LOC100131289	A/G	0.2459	-0.0075	0.0752	0.9204	0	0.5918	++-+----		-0.007	0.0284	0.8068	0	0.5958	-++-+++-
6:30108683	rs9261484	TRIM40	T/C	0.2499	-0.1067	0.0714	0.1351	0	0.7439	-+--+---		0.0462	0.0271	0.08862	21	0.2631	+++-++++
6:32578772	rs112485576	HLA-DRB5	A/C	0.1517	0.0212	0.0857	0.8047	0	0.7129	-++++-+-		0.0134	0.033	0.6845	0	0.4419	+----+++
6:72487762	rs12528068	RIMS1	T/C	0.2895	0.0068	0.0644	0.9153	0	0.552	++-+--++		0.0115	0.0245	0.6387	16.3	0.3013	----++-+
7:23300049	rs199351	GPNMB	A/C	0.6131	0.1552	0.0611	0.01105	14	0.3205	+++-++++		-0.049	0.023	0.03319	23.3	0.244	----+---
8:11712443	rs1293298	CTSB	A/C	0.7462	-0.0028	0.0738	0.9702	0	0.651	-+-+++--		0.0132	0.0278	0.636	16	0.3044	+----+++
8:16697593	rs620513	FGF20	T/G	0.2718	0.0032	0.0664	0.9617	0	0.9181	--+-+++-		0.0026	0.0254	0.9194	21.1	0.2616	-+++--++
8:22525980	rs2280104	BIN3	T/C	0.3697	-0.0166	0.0625	0.7908	0	0.6197	+--+--++		-0.031	0.0237	0.1914	0	0.5541	+-+---+-
9:17579690	rs13294100	SH3GL2	T/G	0.3385	-0.0078	0.0636	0.9018	0	0.9279	++-+--+-		-0.0049	0.0241	0.8396	0	0.4327	-++-++-+
9:17727065	rs10756907	SH3GL2	A/G	0.7587	0.1641	0.0698	0.01882	0	0.5232	---+++++		-0.0628	0.0263	0.01676	4	0.3992	+-------
9:34046391	rs6476434	UBAP2	T/C	0.7206	-0.0233	0.0664	0.7252	0	0.7831	--+--++-		0.0063	0.0253	0.8041	0	0.5763	++--+--+
